# Base editing of *Ptbp1* in neurons alleviates symptoms in a mouse model of Parkinson’s disease

**DOI:** 10.1101/2024.03.22.586274

**Authors:** Desirée Böck, Maria Wilhelm, Jonas Mumenthaler, Daniel Fabio Carpanese, Peter I. Kulcsár, Simon d‘Aquin, Alessio Cremonesi, Anahita Rassi, Johannes Häberle, Tommaso Patriarchi, Gerald Schwank

**Affiliations:** Institute of Pharmacology and Toxicology, University of Zurich, Zürich, Switzerland; Division of Clinical Chemistry and Biochemistry, University Children’s Hospital Zurich, University of Zurich, Zurich, Switzerland; Division of Metabolism and Children’s Research Center, University Children’s Hospital Zurich, Zurich, Switzerland; Neuroscience Center Zurich, University of Zurich and ETH Zurich, Zurich, Switzerland

## Abstract

Parkinson’s disease (PD) is a multifactorial disease caused by irreversible progressive loss of dopaminergic neurons (DANs). Recent studies have reported successful conversion of astrocytes into DANs by repressing polypyrimidine tract binding protein 1 (PTBP1), which led to the rescue of motor symptoms in a chemically-induced mouse model of PD. However, several follow-up studies have questioned the validity of this astrocyte to DAN conversion model. In this study, we devised an adenine base editing strategy to downregulate PTBP1 in astrocytes and neurons in a chemically-induced PD mouse model. While PTBP1 downregulation in astrocytes had no effect, we observed that PTBP1 downregulation in neurons of the substantia nigra pars compacta and striatum resulted in the expression of the DAN marker tyrosine hydroxylase (TH) in non-dividing neurons, which was associated with an increase in striatal dopamine concentrations and a rescue of forelimb akinesia and spontaneous rotations. Phenotypic analysis using multiplexed iterative immunofluorescence imaging further revealed that most of the TH-positive cells in the striatum co-expressed the dopaminergic marker DAT and the pan-neuronal marker NEUN, with the majority of these triple-positive cells being classified as mature GABAergic neurons. Additional research is needed to fully elucidate the molecular mechanisms underlying the expression of the observed markers and understand how the formation of these cells contributes to the rescue of spontaneous motor behaviors. Nevertheless, our findings support a model where neuronal, but not astrocytic, downregulation of PTBP1 can mitigate symptoms in PD mice.
