## Supplementary material for "Base editing of *Ptbp1* in neurons alleviates symptoms in a mouse model of Parkinson’s disease": GUIDE-seq information

### Sheet: Sheet1
Chromosome	Min.Position	Max.Position	Name	Filename	Position	WindowSequence	+.mi	-.mi	bi.sum.mi	bi.geometric_mean.mi	+.total	-.total	total.sum	total.geometric_mean	primer1.mi	primer2.mi	primer.geometric_mean	position.stdev	Site_SubstitutionsOnly.Sequence	Site_SubstitutionsOnly.NumSubstitutions	Site_SubstitutionsOnly.Strand	Site_SubstitutionsOnly.Start	Site_SubstitutionsOnly.End	Site_GapsAllowed.Sequence	Site_GapsAllowed.Length	Site_GapsAllowed.Score	Site_GapsAllowed.Substitutions	Site_GapsAllowed.Insertions	Site_GapsAllowed.Deletions	Site_GapsAllowed.Strand	Site_GapsAllowed.Start	Site_GapsAllowed.End	Cell	Targetsite	TargetSequence	RealignedTargetSequence
chr10	62961456	62961464	chrchr10_62961459_14	PTBP1-N2a.sam	62961459	CTGTTCACTGTGGTGAGTGGGGTCGCTGGAGGGCTCCAGAAAAGGGGGATCTCGTGTGCTTACCTGTGAGACAGAGCAGGGCTGAGTCGGCTTCGAATGGGCAAACCCTGTACCATCAAATGGCCAGAACAGCTGATTCTCCCCTGAGAA	7	7	14	7	13	10	23	11.4018	7	3	4.58258	2.79384						CTTACCTG-TGAGACAGAGCAGG	22	5	2	0	1	+	62961442	62961464	(sample 2-LIPO3000-TEST-37-1-3)	PTBP1-N2a	CTTACCTGCTGAGGCAGAGCNGC	CTTACCTGCTGAGGCAGAGCNGC
chr10	79694629	79694683	chrchr10_79694646_423	PTBP1-N2a.sam	79694646	TGCTCTCTTCTCAGCGGGGATCCGACGAGCTCTTCTCCACGTGTGTCAGCAACGGCCCCTTCATCATGAGCAGCTCTGCCTCAGCAGGTAAGAGTGCCTGGGTGCCCTAGGGAGTCCTGCCTTGACAGGTACAGGGCGAGCTGGGAGAAA	317	106	423	183.308	796	219	1015	417.521	352	18	79.599	15.2205	CTTACCTGCTGAGGCAGAGCTGC	0	-	79694640	79694663										(sample 2-LIPO3000-TEST-37-1-3)	PTBP1-N2a	CTTACCTGCTGAGGCAGAGCNGC	none
chr8	23621309	23621317	chrchr8_23621317_3	PTBP1-N2a.sam	23621317	GGGGGCCAAGGTCAAGGCCGTGCACACACTGACAAGGACTCATTTGCAAAGCAAAGAACAGGCATGGGAGCAAGCTGCTGACCTCAAGCTGTACTGGGTACCTGCTGAAGCAGAGCTGGGTGGTAGCTCAGGGCCTATGGATGAAGCGCT	0	3	21	0	0	3	3	0	2	1	1.41421	4	GGTACCTGCTGAAGCAGAGCTGG	4	+	23621338	23621361										(sample 2-LIPO3000-TEST-37-1-3)	PTBP1-N2a	CTTACCTGCTGAGGCAGAGCNGC	none
chr10	62961459	62961465	chrchr10_62961459_4	PTBP1-HEPA.sam	62961459	CTGTTCACTGTGGTGAGTGGGGTCGCTGGAGGGCTCCAGAAAAGGGGGATCTCGTGTGCTTACCTGTGAGACAGAGCAGGGCTGAGTCGGCTTCGAATGGGCAAACCCTGTACCATCAAATGGCCAGAACAGCTGATTCTCCCCTGAGAA	4	0	4	0	17	0	17	0	1	1	1	3						CTTACCTG-TGAGACAGAGCAGG	22	5	2	0	1	+	62961442	62961464	(sample 1-LIPO3000-TEST-25-1-3)	PTBP1-HEPA	CTTACCTGCTGAGGCAGAGCNGC	CTTACCTGCTGAGGCAGAGCNGC
chr10	79694600	79694632	chrchr10_79694610_72	PTBP1-HEPA.sam	79694610	ATGCAGGAAAGGAATCAGCCTGGAACTAAGATTCCATGCTCTCTTCTCAGCGGGGATCCGACGAGCTCTTCTCCACGTGTGTCAGCAACGGCCCCTTCATCATGAGCAGCTCTGCCTCAGCAGGTAAGAGTGCCTGGGTGCCCTAGGGAG	0	72	319	0	0	179	179	0	57	3	13.0767	11.146	CTTACCTGCTGAGGCAGAGCTGC	0	-	79694640	79694663										(sample 1-LIPO3000-TEST-25-1-3)	PTBP1-HEPA	CTTACCTGCTGAGGCAGAGCNGC	none
chr8	23621355	23621356	chrchr8_23621355_4	PTBP1-HEPA.sam	23621355	CTCATTTGCAAAGCAAAGAACAGGCATGGGAGCAAGCTGCTGACCTCAAGCTGTACTGGGTACCTGCTGAAGCAGAGCTGGGTGGTAGCTCAGGGCCTATGGATGAAGCGCTGCGGGCAGGTGTGCTGGAACCCACGGTGCCCTCTGACC	1	3	4	1.73205	1	4	5	2	3	1	1.73205	0.5	GGTACCTGCTGAAGCAGAGCTGG	4	+	23621338	23621361										(sample 1-LIPO3000-TEST-25-1-3)	PTBP1-HEPA	CTTACCTGCTGAGGCAGAGCNGC	none
